# Dual regulatory role of IS*91*-encoded Orf121 in IS*91* transposition

**DOI:** 10.1101/2025.01.24.634351

**Authors:** Aurélien Fauconnier, Sandra Da Re, Margaux Gaschet, Thomas Jové, Marie-Cécile Ploy, Cécile Pasternak

## Abstract

Prokaryotic insertion sequences (IS) are pivotal in the propagation of bacterial multidrug resistance, with IS*91* notably linked to virulence and antibiotic resistance genes. However, the precise mechanism by which IS*91* contributes to gene dissemination remains elusive. Unique among its family, IS*91* features a small open reading frame (orf) upstream of the *tnpA* transposase gene, potentially encoding a 121-amino acid protein, *orf121*, which may be translationally coupled with *tnpA*.

Using a genetic system based on the mating-out assay in *Escherichia coli*, we explored the role of *orf121* in the *in vivo* transposition of IS*91*. Our findings indicate that the overlap between *orf121* and *tnpA* is crucial for *tnpA* transcription, with both being primarily transcribed as bicistronic mRNAs from the P*_orf121_* promoter. Additionally, the expression of *orf121* (whether *in cis* or *trans*) significantly reduces the frequency of IS*91* transposition and the rate of one-ended transposition. Furthermore, only the single-stranded DNA circles of IS*91* intermediates can integrate into new target sequences, and Orf121 negatively influences this insertion step.

In summary, *orf121* acts as a negative regulator of transposition while ensuring the expression of *tnpA*, thus providing insights into the complex mechanisms underlying IS*91*-mediated gene dissemination and its potential role in antibiotic resistance propagation.
