## Supplementary File 3 for "Dual regulatory role of IS*91*-encoded Orf121 in IS*91* transposition"

### Sheet: Fig 2
Figure 2
c	LacZ transcriptional fusions of PtnpA and Porf121
	Empty	PtnpA::RBSlacZ-lacZ	Porf121::RBSlacZ-lacZ
1	0.082	12.355	773.371
2	0.059	12.49	764.649
3	0.06	12.488	775.92
4	0.106	12.399	764.12
5	0.057	12.675	776.545
6	0.057	11.506	787.582
Mean	0.0701667	12.3188	773.698
E.C	0.0199942	0.413087	8.71249
d	LacZ transcriptional fusions of PtnpA and Porf121 with or without overlapping
	Empty	PtnpA::lacZ Δ-1	Porf121-orf121(PtnpA)::lacZ Δ-1	PtnpA::lacZ	Porf121-orf121(PtnpA)::lacZ	Porf121-orf121(PtnpA*)::lacZ	Porf121*-orf121(PtnpA)::lacZ
1	0.082	0.615	1.606	0.146	6.977	1.601	0.15
2	0.059	0.747	1.582	0.161	3.202	1.6	0.247
3	0.06	0.633	1.688	0.157	3.218	1.677	0.345
4	0.106	0.636	1.579	0.163	5.246	1.672	0.299
5	0.057	0.602	1.795	0.134	5.414	1.824	0.297
6	0.057	0.679	1.795	0.183	5.186	1.377	0.282
Mean	0.0701667	0.652	1.67417	0.157333	4.87383	1.62517	0.27
E.C	0.0199942	0.0533667	0.101578	0.0165972	1.4483	0.146437	0.0667353

### Sheet: Fig 3C
Figure 3C
Conjugation frequency
IS91 derivative	terIS91::orf121-cmR				terIS91-cmR
expression plasmid	Plac		Plac::tnpA		Plac		Plac::tnpA		Plac::orf121-tnpA		orf121::PLtetO-1-Plac				orf121::PLtetO-1-Plac::tnpA
IPTG (0,5 mM)	Absence	Presence	Absence	Presence	Absence	Presence	Absence	Presence	Absence	Presence	Absence	Absence	Presence	Presence	Absence	Absence	Presence	Presence
aTc (50 ng/ml)											Absence	Presence	Absence	Presence	Absence	Presence	Absence	Presence
1	0.048884	0.0417088	0.0545423	0.0507498	0.0357	0.0364198	0.0371245	0.0385193	0.0103482	0.0110851	0.0923763	0.0824818	0.0894566	0.0671533	0.0665045	0.084266	0.0800487	0.0882401
2	0.0438223	0.0471141	0.0403617	0.0488264	0.061	0.0475	0.0347051	0.0122	0.0104351	0.0296761	0.084266	0.0909165	0.0805353	0.0789943	0.0754258	0.0781833	0.0666667	0.0882401
3	0.0427412	0.0402674	0.0504489	0.0470869	0.0453048	0.0311367	0.0608108	0.0154897	0.0107507	0.0293103	0.0736415	0.0789943	0.0930251	0.0748581	0.0774534	0.0660178	0.0781833	0.0893755
4	0.0618949	0.0638583	0.0637648	0.061926	0.0439196	0.0418148	0.0418	0.0441216	0.0301463	0.0477783	0.0862069	0.0908667	0.093849	0.0823858	0.071109	0.0783784	0.0862069	0.0978565
5	0.0607811	0.0446673	0.0551688	0.0612729	0.0758881	0.0765877	0.0714209	0.0117391	0.0320794	0.0395697	0.0841566	0.0921715	0.071575	0.0991612	0.0935694	0.0739049	0.076794	0.084343
6	0.0509636	0.0456042	0.0484625	0.0394976	0.042905	0.0467202	0.0557522	0.0101	0.0402011	0.0377456	0.0964585	0.090028	0.0752097	0.0849021	0.0909599	0.0842498	0.082013	0.0921715
7	0.0778302	0.0775606	0.0800539	0.072372	0.0629011	0.0712088	0.0702434	0.0334	0.0417446	0.0411132	0.0904706	0.0744706	0.0771765	0.0667059	0.0805882	0.0927059	0.0827059	0.0897647
8					0.0811105	0.0744148	0.05775	0.0749193	0.0443106	0.0251871	0.0990588	0.0805882	0.0918824	0.0982353	0.0930588	0.0950588	0.0931765	0.0938824
9					0.0606686	0.0554572	0.0628234	0.0574238	0.0444396	0.0715297	0.0964706	0.0674118	0.0652941	0.0957647	0.0956471	0.062	0.0735294	0.0823529
Mean	0.0552739	0.0515401	0.0561147	0.0545331	0.0565997	0.0534733	0.0547145	0.0331014	0.029384	0.0369994	0.089234	0.0831033	0.0820004	0.083129	0.0827018	0.0794183	0.0799249	0.0895807
E.C	0.0124537	0.013872	0.0127396	0.0111557	0.0156571	0.0169494	0.0137388	0.0229773	0.0149822	0.0167945	0.00802529	0.0086302	0.0104553	0.0125451	0.0108562	0.0110906	0.00755559	0.00470438
Transposition frequency
IS91 derivative	terIS91::orf121-cmR				terIS91-cmR
expression plasmid	Plac		Plac::tnpA		Plac		Plac::tnpA		Plac::orf121-tnpA		orf121::PLtetO-1-Plac				orf121::PLtetO-1-Plac::tnpA
IPTG (0,5 mM)	Absence	Presence	Absence	Presence	Absence	Presence	Absence	Presence	Absence	Presence	Absence	Absence	Presence	Presence	Absence	Absence	Presence	Presence
aTc (50 ng/ml)											Absence	Presence	Absence	Presence	Absence	Presence	Absence	Presence
1	< 4,01E-08	< 4,70E-08	2.15793e-06	0.00224833	< 3,85E-08	< 3,77E-08	1.6185e-05	0.00527019	1.90227e-06	2.5631e-07	< 2,63E-08	< 2,72E-08	< 2,95E-08	< 3,62E-08	2.90396e-05	1.08277e-05	0.00100912	0.000176011
2	< 4,13E-08	< 3,84E-08	2.68871e-06	0.00246831	< 2,04E-08	< 2,63E-08	7.62846e-05	0.00433364	6.67374e-06	4.64789e-07	< 2,89E-08	< 3,02E-08	< 2,68E-08	< 3,08E-08	2.54839e-05	9.69917e-06	0.0010365	0.000154963
3	< 5,03E-08	< 5,34E-08	4.68573e-06	0.00154868	< 3,64E-08	< 5,29E-08	4.65556e-05	0.00467	2.85654e-06	4.45455e-07	< 3,30E-08	< 2,62E-08	< 3,08E-08	< 3,25E-08	2.1911e-05	9.95851e-06	0.00109828	0.000150408
4	< 1,51E-08	< 1,46E-08	3.44575e-06	0.00172773	< 4,79E-08	< 5,03E-08	2.08955e-05	0.00119602	1.00503e-06	4.2467e-07	< 3,24E-08	< 2,98E-08	< 3,08E-08	< 3,39E-08	2.62123e-05	1.05678e-05	0.000994054	9.94286e-05
5	<1,43E-08	< 1,94E-08	4.16885e-06	0.00291407	< 2,13E-08	< 2,11E-08	6.80482e-05	0.00203	1.2215e-06	3.98936e-07	< 3,32E-08	< 2,98E-08	< 3,03E-08	< 2,82E-08	1.95717e-05	1.12074e-05	0.00109405	0.000121492
6	< 1,91E-08	< 2,14E-08	5.73056e-06	0.0033903	< 4,68E-08	< 4,30E-08	5.01323e-05	0.00574	1.66632e-06	5.83829e-07	< 2,90E-08	< 3,91E-08	< 3,11E-08	< 3,29E-08	2.02357e-05	9.45796e-06	0.00115909	0.000116178
7	< 2,60E-08	< 2,61E-08	6.56566e-06	0.00141527	< 3,14E-08	< 2,78E-08	2.17323e-05	0.00125	1.17025e-06	4.75597e-07	< 3,90E-08	< 4,57E-08	< 4,74E-08	< 5,29E-08	2.83942e-05	1.02792e-05	0.00114154	9.55439e-05
8					< 2,01E-08	< 2,19E-08	5.40142e-05	0.00163147	1.13293e-06	3.5766e-07	< 3,56E-08	< 3,84E-08	< 4,38E-08	< 3,59E-08	2.28824e-05	9.18936e-06	0.000922348	9.51128e-05
9					< 2,43E-08	< 2,66E-08	6.75186e-05	0.00338185	2.71699e-06	2.6002e-07	< 3,66E-08	< 5,41E-08	< 5,24E-08	< 3,69E-08	2.02952e-05	1.37571e-05	0.0011928	0.0001125
Mean	< 2,95E-08	< 3,15E-08	4.20617e-06	0.00224467	< 3,19E-08	< 3,42E-08	4.68185e-05	0.00327813	2.26062e-06	4.07474e-07	< 3,27E-08	< 3,64E-08	< 3,59E-08	< 3,56E-08	2.37807e-05	1.05494e-05	0.00107198	0.000124626
E.C	1.44e-08	1.49e-08	1.59157e-06	0.000735994	1.10768e-08	1.21537e-08	2.25e-05	0.00179615	1.79016e-06	1.04829e-07	4.07541e-09	9.23e-09	9.33064e-09	7.06277e-09	3.61401e-06	1.36868e-06	8.79456e-05	2.91664e-05

### Sheet: Fig 4
Figure 4
a	Relative number of tnpA transcripts
IS91 derivative	terIS91::orf121-cmR		terIS91-cmR
expression plasmid	Plac::tnpA		Plac::tnpA		Plac::orf121-tnpA		orf121::PLtetO-1-Plac::tnpA
IPTG (0,5 mM)	Absence	Presence	Absence	Presence	Absence	Presence	Absence	Absence	Presence	Presence
aTc (50 ng/ml)							Absence	Presence	Absence	Presence
1	11.0752	287.714	3.46102	565.443	7.4205	78.8363	10.9238	7.77617	1510.07	744.957
2	25.3756	279.394	3.921	587.322	13.4626	72.6701	8.49096	12.1694	1052.95	697.324
3	21.0469	288.274	2.85142	542.124	7.26515	72.953	10.8116	9.06131	1461.16	759.87
4	15.4577	288.351	4.51516	563.573	13.3839	94.8076	10.0223	7.81908	1092.53	780.594
5	10.5932	320.304	3.01076	586.323	10.4962	96.5806	13.9364	10.3028	1306.15	713.08
6	8.88083	307.559	3.53886	544.06	6.36256	91.7905	10.8066	12.3746	1261.98	630.934
Mean	15.4049	295.266	3.54971	564.807	9.73182	84.6064	10.8319	9.91723	1280.81	721.126
E.C	6.5683	15.3862	0.609264	19.5794	3.18179	11.051	1.77667	2.04835	186.254	53.6123
b	Relative number of orf121 transcripts
IS91 derivative	terIS91::orf121-cmR		terIS91-cmR
expression plasmid	Plac::tnpA		Plac::orf121-tnpA		orf121::PLtetO-1-Plac::tnpA
IPTG (0,5 mM)	Absence	Presence	Absence	Presence	Absence	Absence	Presence	Presence
aTc (50 ng/ml)					Absence	Presence	Absence	Presence
1	237.578	243.331	14.2594	77944.2	0.714903	32.6044	0.490666	30.2135
2	84.4636	161.989	3.22811	146056	0.820823	24.149	0.203819	32.0243
3	264.136	175.992	10.225	133289	0.745396	21.3919	0.0984935	29.3197
4	629.011	159.94	3.49054	300512	0.856241	29.069	0.367762	31.6657
5	414.031	203.156	7.76484	2152.59	0.95091	25.683	0.287835	33.5294
6	45.4028	160.456	5.9661	889774	0.934886	26.1023	0.540167	33.7964
Mean	279.104	184.144	7.48899	258288	0.837193	26.4999	0.331457	31.7582
E.C	216.836	33.3729	4.23938	324625	0.0964239	3.90665	0.168933	1.77219
c
Conjugation frequency
IS91 derivative	terIS91-cmR
expression plasmid	Plac::tnpA		Plac::tnpA*		Plac::orf121-tnpA		Plac::orf121-tnpA*		Plac::*orf121-tnpA		orf121::PLtetO-1-Plac::tnpA				orf121*::PLtetO-1-Plac::tnpA*
IPTG (0,5 mM)	Absence	Presence	Absence	Presence	Absence	Presence	Absence	Presence	Absence	Presence	Absence	Absence	Presence	Presence	Absence	Absence	Presence	Presence
aTc (50 ng/ml)											Absence	Presence	Absence	Presence	Absence	Presence	Absence	Presence
1	0.0371245	0.0149492	0.0664579	0.0634966	0.0103482	0.0110851	0.0143909	0.0147256	0.025502	0.0268407	0.0665045	0.084266	0.0800487	0.0882401	0.0590016	0.0592471	0.0602291	0.0587152
2	0.0347051	0.0385193	0.0644338	0.0669856	0.0104351	0.0296761	0.0153949	0.0143909	0.0228916	0.0233601	0.0754258	0.0781833	0.0666667	0.0882401	0.0606383	0.0635843	0.0596563	0.0597381
3	0.0608108	0.0121635	0.0749793	0.0676056	0.0107507	0.0293103	0.0176037	0.0139893	0.0283802	0.0259036	0.0774534	0.0660178	0.0781833	0.0893755	0.0703764	0.0761047	0.0537643	0.0635843
4	0.0418227	0.0441216	0.0685891	0.0732235	0.0301463	0.0477783	0.0844615	0.066	0.0723956	0.0503736	0.071109	0.0783784	0.0862069	0.0978565	0.0602291	0.0613748	0.0669394	0.0604746
5	0.0557522	0.0117391	0.0661211	0.058838	0.0320794	0.0395697	0.0842637	0.0642198	0.0718681	0.0505055	0.0935694	0.0739049	0.076794	0.084343	0.0789268	0.077561	0.0707317	0.071122
6	0.0714209	0.0101274	0.0651707	0.0658537	0.0402011	0.0377456	0.0785275	0.057956	0.0573626	0.0631648	0.0909599	0.0842498	0.082013	0.0921715	0.0759024	0.0662439	0.0692683	0.0659512
7	0.0702434	0.0334166	0.0814634	0.0734634	0.0417446	0.0411132	0.0718019	0.0560152	0.0721829	0.0741971	0.0805882	0.0927059	0.0827059	0.0897647	0.0683902	0.0643902	0.0642927	0.0669268
Mean	0.0531256	0.0235767	0.0696022	0.0670666	0.0251008	0.033754	0.0523492	0.0410424	0.0500833	0.0449065	0.0793729	0.0796723	0.0789455	0.0899988	0.0676379	0.0669294	0.0635546	0.0637875
E.C	0.0153667	0.0145368	0.00631114	0.0051809	0.0142469	0.0119083	0.0344653	0.0251829	0.023553	0.0200178	0.00991993	0.00851986	0.00623798	0.00418493	0.00798204	0.00713203	0.00603136	0.0044995
Transposition frequency
IS91 derivative	terIS91-cmR
expression plasmid	Plac::tnpA		Plac::tnpA*		Plac::orf121-tnpA		Plac::orf121-tnpA*		Plac::*orf121-tnpA		orf121::PLtetO-1-Plac::tnpA				orf121*::PLtetO-1-Plac::tnpA*
IPTG (0,5 mM)	Absence	Presence	Absence	Presence	Absence	Presence	Absence	Presence	Absence	Presence	Absence	Absence	Presence	Presence	Absence	Absence	Presence	Presence
aTc (50 ng/ml)											Absence	Presence	Absence	Presence	Absence	Presence	Absence	Presence
1	1.6185e-05	0.00467157	7.58355e-05	0.0010722	1.90227e-06	2.5631e-07	1.39535e-06	4.54545e-07	1.1811e-06	2.10411e-07	2.90396e-05	1.08277e-05	0.00100912	0.000176011	2.07524e-05	1.31043e-05	0.00133696	0.000125436
2	7.62846e-05	0.00527019	3.73762e-05	0.00125714	6.67374e-06	4.64789e-07	1.95652e-06	2.61628e-07	1.5748e-06	4.29799e-07	2.54839e-05	9.69917e-06	0.0010365	0.000154963	2.14828e-05	1.18123e-05	0.00132922	0.00011863
3	4.65556e-05	0.00433364	4.98895e-05	0.0019614	2.85654e-06	4.45455e-07	1.14068e-06	7.17703e-07	1.06132e-06	3.87597e-07	2.1911e-05	9.95851e-06	0.00109828	0.000150408	2.02435e-05	1.02117e-05	0.00169711	0.000140412
4	2.08955e-05	0.00119602	6.32883e-05	0.00165823	1.00503e-06	4.2467e-07	3.27869e-06	2.62238e-07	2.27117e-06	6.74902e-07	2.62123e-05	1.05678e-05	0.000994054	9.94286e-05	2.15353e-05	1.23375e-05	0.00113325	0.000140866
5	5.01323e-05	0.00202657	7.56188e-05	0.00218776	1.2215e-06	3.98936e-07	1.44513e-06	2.21381e-07	1.50038e-06	6.03786e-07	1.95717e-05	1.12074e-05	0.00109405	0.000121492	2.05501e-05	1.47013e-05	0.00143448	0.000122497
6	6.80482e-05	0.00574124	9.50599e-05	0.00180099	1.66632e-06	5.83829e-07	1.57431e-06	2.13311e-07	3.44828e-06	3.4251e-07	2.02357e-05	9.45796e-06	0.00115909	0.000116178	2.19152e-05	1.62187e-05	0.00137324	0.000127367
7	2.17323e-05	0.00124782	7.38922e-05	0.00162417	1.17025e-06	4.75597e-07	1.13723e-06	2.91545e-07	1.24434e-06	2.629e-07	2.83942e-05	1.02792e-05	0.00114154	9.55439e-05	2.46969e-05	1.39394e-05	0.00145068	0.000127114
Mean	4.28333e-05	0.00349815	6.72801e-05	0.0016517	2.35652e-06	4.35655e-07	1.70399e-06	3.4605e-07	1.75449e-06	4.15987e-07	2.44069e-05	1.02854e-05	0.00107609	0.000130575	2.15966e-05	1.31893e-05	0.00139356	0.000128903
E.C	2.40089e-05	0.00194833	1.90209e-05	0.000386837	2.00388e-06	9.84288e-08	7.48451e-07	1.82657e-07	8.46782e-07	1.70488e-07	3.84681e-06	6.27059e-07	6.42523e-05	3.03854e-05	1.49269e-06	1.97995e-06	0.000169606	8.56082e-06

### Sheet: Fig 5
Figure 5
c	Transformation assays assessing ter91-ori91 and ori91-ter91 dsDNA-circular
suicid plasmid	pSW23T (Empty)				ter91-ori91				ori91-ter91				pUC18
expression plasmid	Plac		Plac::tnpA		Plac		Plac::tnpA		Plac		Plac::tnpA
IPTG (0,5 mM)	Absence	Presence	Absence	Presence	Absence	Presence	Absence	Presence	Absence	Presence	Absence	Presence
1	< 3,98E-09	< 3,44E-09	< 2,16E-09	< 1,94E-09	< 3,88E-09	< 2,82E-09	< 1,97E-09	< 2,23E-09	< 3,80E-09	< 3,27E-09	< 3,05E-09	< 2,27E-09	3105000
2	< 2,74E-09	< 2,25E-09	< 2,11E-09	< 2,02E-09	< 3,37E-09	< 2,25E-09	<2,21E-09	< 2,05E-09	< 2,38E-09	< 2,12E-09	< 2,43E-09	< 2,30E-09	3.93833e+06
3	< 2,87E-09	< 2,23E-09	< 2,16E-09	< 2,28E-09	< 3,23E-09	< 2,30E-09	< 2,47E-09	< 2,36E-09	< 2,58E-09	< 2,22E-09	< 3,09E-09	< 3,06E-09	2327500
4	< 2,37E-09	< 2,27E-09	< 2,87E-09	< 3,66E-09	< 2,42E-09	< 2,21E-09	< 2,94E-09	< 2,95E-09	< 2,44E-09	< 2,37E-09	< 2,99E-09	< 3,01E-09	2455000
Mean	< 2,99E-09	< 2,55E-09	< 2,32E-09	< 2,48E-09	< 3,23E-09	< 2,40E-09	< 2,40E-09	< 2,40E-09	< 2,80E-09	< 2,50E-09	< 2,89E-09	< 2,66E-09	2.95646e+06
E.C	6.96092e-10	5.97306e-10	3.64282e-10	8.00219e-10	6.04597e-10	2.85166e-10	4.13706e-10	3.87898e-10	6.72589e-10	5.24568e-10	3.09614e-10	4.31185e-10	737833
d	Suicide conjugation assays assessing ter91-ori91 and ori91-ter91 ssDNA-circular from the same promoter
suicid plasmid	pSW23T (Empty)				ter91-ori91						ori91-ter91
expression plasmid	Plac::tnpA		Plac::orf121-tnpA		Plac		Plac::tnpA		Plac::orf121-tnpA		Plac		Plac::tnpA		Plac::orf121-tnpA
IPTG (0,5 mM)	Absence	Presence	Absence	Presence	Absence	Presence	Absence	Presence	Absence	Presence	Absence	Presence	Absence	Presence	Absence	Presence
1	< 3,28E-09	< 3,29E-09	< 2,65E-09	< 2,88E-09	< 2,57E-09	< 2,60E-09	< 4,01E-09	< 2,18E-09	< 3,23E-09	< 3,45E-09	< 2,59E-09	< 2,81E-09	2.22063e-07	3.17961e-05	9.16031e-08	< 2,77E-09
2	< 2,78E-09	< 2,64E-09	< 3,14E-09	< 2,98E-09	< 2,46E-09	< 2,70E-09	< 2,63E-09	< 3,10E-09	< 2,54E-09	< 2,74E-09	< 2,74E-09	< 2,88E-09	5.72207e-07	3.92857e-05	6.3358e-08	< 2,71E-09
3	< 3,16E-09	< 3,27E-09	< 3,13E-09	< 3,35E-09	< 3,19E-09	< 2,88E-09	< 2,85E-09	< 2,54E-09	< 3,01E-09	< 2,64E-09	< 2,95E-09	< 2,47E-09	3.83081e-07	2.88106e-05	6.43259e-08	< 2,72E-09
4	< 3,08E-09	< 3,02E-09	< 3,22E-09	< 3,30E-09	< 2,81E-09	< 2,73E-09	< 2,49E-09	< 2,66E-09	< 2,60E-09	< 2,44E-09	< 2,82E-09	< 2,90E-09	4.31406e-07	3.31105e-05	5.90551e-08	< 2,58E-09
Mean	< 3,07E-09	< 3,05E-09	< 3,04E-09	< 3,13E-09	< 2,76E-09	< 2,73E-09	< 3,09E-09	< 2,62E-09	< 2,84E-09	< 2,82E-09	< 2,78E-09	< 2,77E-09	4.02189e-07	3.32507e-05	6.95855e-08	< 2,69E-09
E.C	2.12379e-10	3.02973e-10	2.6336e-10	2.31571e-10	3.24166e-10	1.16372e-10	6.92213e-10	3.8104e-10	3.30095e-10	4.39773e-10	1.53338e-10	2.013e-10	1.44419e-07	4.40725e-06	1.48561e-08	8.1211e-11
e	Suicide conjugation assays assessing ter91-ori91 and ori91-ter91 ssDNA-circular from independent promoters
suicid plasmid	pSW23T (Empty)				ter91-ori91				ori91-ter91
expression plasmid	orf121::PLtetO-1-Plac::tnpA
IPTG (0,5 mM)	Absence	Absence	Presence	Presence	Absence	Absence	Presence	Presence	Absence	Absence	Presence	Presence
aTc (50 ng/ml)	Absence	Presence	Absence	Presence	Absence	Presence	Absence	Presence	Absence	Presence	Absence	Presence
1	< 2,49E-09	< 2,54E-09	< 2,71E-09	< 2,65E-09	< 3,65E-09	< 3,72E-09	< 3,36E-09	< 3,52E-09	3.36e-07	4.45387e-08	1.27971e-05	3.1681e-06
2	< 2,67E-09	< 2,99E-09	< 2,67E-09	< 2,71E-09	< 2,99E-09	< 2,69E-09	< 2,46E-09	< 2,78E-09	2.52915e-07	4.34783e-08	1.06884e-05	3.09572e-06
3	< 3,38E-09	< 3,04E-09	< 3,54E-09	< 3,43E-09	< 2,77E-09	< 3,09E-09	< 3,19E-09	< 3,27E-09	3.35707e-07	3.07377e-08	1.0116e-05	2.98937e-06
4	< 3,26E-09	< 3,21E-09	< 3,36E-09	< 3,10E-09	< 2,85E-09	< 2,88E-09	< 3,11E-09	< 3,09E-09	3.31893e-07	4.58015e-08	1.04603e-05	2.83908e-06
Mean	< 2,95E-09	< 2,95E-09	< 3,07E-09	< 2,97E-09	< 3,07E-09	< 3,09E-09	< 3,03E-09	< 3,17E-09	3.14129e-07	4.11391e-08	1.10154e-05	3.02307e-06
E.C	4.3523e-10	2.8448e-10	4.44566e-10	3.66724e-10	4.02439e-10	4.47306e-10	3.95952e-10	3.1109e-10	4.0852e-08	6.99896e-09	1.21085e-06	1.42945e-07
